# High-resolution spatial transcriptomics maps viral tropism and reveals spatially organized immune modules in viral encephalitis

**DOI:** 10.64898/2026.08.17.745247

**Authors:** Chase Holdener, Shaowen Jiang, Kira A. Griswold, Kayla M. Kimble, Peter Schweitzer, Madhav Mantri, Meleana Hinchman, Danica M. Sutherland, John Parker, Terence S. Dermody, Iwijn De Vlaminck

**Affiliations:** Meinig School of Biomedical Engineering, Cornell University, Ithaca, New York, USA; Department of Computational Biology, Cornell University, Ithaca, New York, USA; Department of Microbiology and Molecular Genetics, University of Pittsburgh School of Medicine, Pittsburgh, Pennsylvania, USA; Institute of Infection, Inflammation, and Immunity, UPMC Children’s Hospital of Pittsburgh, Pittsburgh, Pennsylvania, USA; Baker Institute for Animal Health, College of Veterinary Medicine, Cornell University, Ithaca, New York, USA; Department of Pediatrics, University of Pittsburgh School of Medicine, Pittsburgh, Pennsylvania, USA

**Keywords:** Viral encephalitis, viral tropism, reovirus, spatial transcriptomics, co-expression networks, neural antiviral immune responses

## Abstract

Viral encephalitis is a debilitating disease that most commonly affects vulnerable populations, including the very young and elderly. Despite its severity, few countermeasures exist due to the structural and immunological complexities of the central nervous system (CNS). To better understand the spatial dynamics of viral spread and the concurrent host immune responses, we used high-resolution spatial transcriptomics to profile reovirus infection in the neonatal mouse brain at 3, 5, and 7 days post-infection. We constructed a comprehensive spatiotemporal atlas of infection, which revealed viral dissemination from sites of cerebrospinal fluid circulation to neighboring brain parenchyma, with enriched infection in the thalamus and midbrain coincident with *Slc17a6* (VGLUT2) excitatory neurons. Unbiased spatial gene co-expression network analysis uncovered rich gene lists linked to temporal waves of host immune responses, originating with interferon-stimulated gene modules, followed by myeloid cell infiltration and adaptive cytotoxic T-cell responses at times of peak disease. Furthermore, we identified spatial correlation between viral transcripts and several upregulated host snoRNA-related genes (e.g., *Nop58* and *Snhg1*) with high-confidence, suggesting viral use of host ribosomal modification machinery. We also observed a strong anti-correlation of astrocyte markers with reovirus transcripts, suggesting glial cell disruption. This work provides a high-definition spatial framework to understand interactions between viral infection and host immunity in the brain.
