## Supplementary Data 2 for "High-resolution spatial transcriptomics maps viral tropism and reveals spatially organized immune modules in viral encephalitis"

Gene Name	3 dpi	5 dpi	7 dpi (low)	7 dpi (high)	family
1600014C10Rik				8.0
2410006H16Rik				23.0
9930111J21Rik2	7.0		6.0	5.0
AA467197			6.0	8.0
AB124611				8.0
AU020206			6.0	35.0
AW112010				8.0
Acod1		8.0	48.0	8.0
Ahnak				5.0
Aida			6.0
Aif1		8.0	31.0	20.0
Anxa2	7.0		6.0	8.0	Anxa
Anxa4				8.0	Anxa
Apobec1			6.0	5.0	Apobec
Apobec3				5.0	Apobec
Apol9a			6.0	5.0	Apol
Apol9b			6.0	5.0	Apol
Arhgap30				20.0	Arhgap
Arhgap45		8.0		8.0	Arhgap
Arpc5l				23.0
Atf3			6.0	29.0	Atf
Atf4				23.0	Atf
Atf5			26.0	29.0	Atf
B2m	7.0	8.0	6.0	5.0
Batf2			6.0	5.0
Bst1				8.0	Bst
Bst2	7.0	8.0	6.0	5.0	Bst
C1qa		8.0	31.0		C
C1qb			31.0		C
C1qc			31.0		C
C1ra	7.0		6.0	5.0	C
C1s1				38.0	C
C2	7.0		6.0		C
C3		35.0	6.0	5.0	C
C3ar1				20.0	C
C4b	7.0	8.0	6.0	5.0	C
Calhm6				8.0
Capg			6.0	8.0
Casp4			6.0	5.0	Casp
Casp8				8.0	Casp
Cavin1	7.0
Ccl12		8.0			Ccl
Ccl19				38.0	Ccl
Ccl19-ps2		35.0		38.0	Ccl
Ccl2		8.0	6.0	5.0	Ccl
Ccl3			48.0		Ccl
Ccl4			48.0	8.0	Ccl
Ccl5		53.0	48.0	20.0	Ccl
Ccl6				8.0	Ccl
Ccl7			6.0	5.0	Ccl
Ccnd1				5.0	Ccnd
Ccnd3				5.0	Ccnd
Ccnl2				55.0
Ccr1				8.0	Ccr
Ccr2				8.0	Ccr
Ccr5				8.0	Ccr
Ccrl2				8.0
Cd274		8.0	6.0	5.0	Cd
Cd300lf			30.0	8.0	Cd
Cd40				8.0	Cd
Cd44				29.0	Cd
Cd52		8.0	6.0	20.0	Cd
Cd53				8.0	Cd
Cd63				5.0	Cd
Cd68				8.0	Cd
Cd72		8.0	6.0	20.0	Cd
Cd74		8.0	6.0	63.0	Cd
Cd82	7.0				Cd
Cd86				20.0	Cd
Cebpb				8.0
Cebpd				5.0
Cfap53			26.0
Cfb		8.0	6.0	8.0
Chac1			26.0
Clec14a				38.0	Clec
Clec4a1				8.0	Clec
Clec4a3		53.0		8.0	Clec
Clic4				35.0
Cmpk2	7.0	8.0	6.0	35.0
Cnn3				5.0
Cp		35.0		38.0
Creb5				23.0
Crybg1				5.0
Csf1			6.0	5.0	Csf
Csf1r			31.0		Csf
Csf2rb				8.0	Csf
Csrnp1				5.0
Cst7			48.0	20.0
Ctla2a				38.0
Ctsb			6.0	20.0
Ctsc		8.0	6.0	20.0
Ctsd			6.0	20.0
Ctsh				20.0
Ctss			31.0	20.0
Ctsz		8.0	31.0	20.0
Cxcl10	7.0	8.0	6.0	5.0	Cxcl
Cxcl11		8.0	6.0	8.0	Cxcl
Cxcl13			6.0		Cxcl
Cxcl16			48.0	20.0	Cxcl
Cxcl9			48.0	8.0	Cxcl
Cyba		8.0	6.0	20.0
Cybb	7.0	8.0	6.0	20.0
Cyth4				20.0
Daxx			6.0	5.0
Ddit3			26.0	29.0
Ddx60	7.0	8.0	6.0	35.0
Dhx58	7.0	8.0	6.0	5.0
Dtx3l				5.0
ENSMUSG00000120878			30.0	8.0	ENSMUSG
ENSMUSG00000121069				8.0	ENSMUSG
ENSMUSG00000121093				8.0	ENSMUSG
ENSMUSG00000121137				8.0	ENSMUSG
Efhd2				20.0
Ehd4				8.0
Eif2ak2	7.0	8.0	6.0	5.0
Emp3				8.0
Epsti1			6.0	8.0
Etnk1			6.0
F10				8.0	F
F11r				5.0	F
F830016B08Rik	7.0		6.0	5.0	F
Fam111a				8.0
Fcer1g			6.0	20.0
Fcgr1			6.0	8.0	Fcgr
Fcgr3				20.0	Fcgr
Fcgr4				8.0	Fcgr
Fes				8.0
Fgl2			6.0	8.0
Flnc				5.0
Fndc3a			6.0
Ftl1				20.0
Fxyd5				8.0
Fyb				20.0
Gadd45b				29.0	Gadd
Gadd45g			26.0	29.0	Gadd
Gas5				23.0
Gbp10	7.0			5.0	Gbp
Gbp11			6.0	5.0	Gbp
Gbp2	7.0	8.0	6.0	5.0	Gbp
Gbp3	7.0	8.0	6.0	5.0	Gbp
Gbp4	7.0	8.0	6.0	5.0	Gbp
Gbp5	7.0	8.0	6.0	5.0	Gbp
Gbp6	7.0		6.0	5.0	Gbp
Gbp7	7.0	8.0	6.0	5.0	Gbp
Gbp8			6.0	5.0	Gbp
Gbp9	7.0		6.0	5.0	Gbp
Gdf15			57.0	29.0
Glipr2			6.0	5.0
Gm10134	7.0				Gm
Gm12250				5.0	Gm
Gm20186				8.0	Gm
Gm20559		8.0	6.0	5.0	Gm
Gm4841	7.0		6.0	5.0	Gm
Gm4951	7.0		6.0	5.0	Gm
Gm6545				8.0	Gm
Gna13				5.0
Gnai2				5.0
Gns				5.0
Gpnmb			57.0	29.0
Gpr141				8.0	Gpr
Gpr84		8.0			Gpr
Grn		8.0	31.0	20.0
Gsdmd				8.0
Gvin-ps7				8.0	Gvin
Gvin3				8.0	Gvin
Gzma			84.0	90.0
Gzmb			84.0	90.0
H2-Aa		8.0	6.0	63.0	H
H2-Ab1		8.0	6.0	63.0	H
H2-D1	7.0	8.0	6.0	5.0	H
H2-DMa				63.0	H
H2-DMb1				63.0	H
H2-Eb1			6.0	63.0	H
H2-K1	7.0	8.0	6.0	5.0	H
H2-M3			6.0	5.0	H
H2-Q4	7.0	8.0	6.0	5.0	H
H2-Q6		8.0	6.0	5.0	H
H2-Q7	7.0	8.0	6.0	5.0	H
H2-T22	7.0	8.0	6.0	5.0	H
H2-T23	7.0	8.0	6.0	5.0	H
Hbegf				29.0
Hck				20.0
Hcls1		8.0		20.0
Herc6	7.0		6.0	5.0
Hexb			31.0
Hk3				20.0
Hmox1			6.0	29.0
Hp				8.0
Hspa5				5.0	Hspa
Hspa9			26.0	23.0	Hspa
Hspb8				5.0
Icam1	7.0	8.0	6.0	5.0
Ier3				8.0
Ifi204		8.0	6.0	8.0	Ifi
Ifi205			6.0	8.0	Ifi
Ifi206			6.0	8.0	Ifi
Ifi207			6.0	8.0	Ifi
Ifi208			6.0	8.0	Ifi
Ifi209			6.0	8.0	Ifi
Ifi211	7.0		6.0	8.0	Ifi
Ifi213		35.0	30.0	8.0	Ifi
Ifi27l2a		8.0	6.0	5.0	Ifi
Ifi30				20.0	Ifi
Ifi35	7.0	8.0	6.0	5.0	Ifi
Ifi44	7.0	8.0	6.0	5.0	Ifi
Ifi47	7.0	8.0	6.0	5.0	Ifi
Ifih1	7.0	8.0	6.0	5.0
Ifit1	7.0	8.0	6.0	55.0	Ifit
Ifit1bl1		35.0	30.0	8.0	Ifit
Ifit2	7.0	8.0	6.0	5.0	Ifit
Ifit3	7.0	8.0	6.0	35.0	Ifit
Ifit3b	7.0	8.0	6.0	35.0	Ifit
Ifitm1				38.0	Ifitm
Ifitm2				38.0	Ifitm
Ifitm3	7.0	8.0	6.0	5.0	Ifitm
Igfbp3				29.0
Igsf6				8.0
Igtp	7.0	8.0	6.0	5.0
Iigp1	7.0	8.0	6.0	5.0
Il10ra				20.0	Il
Il18bp				5.0	Il
Il1rn			30.0	8.0	Il
Il21r				20.0	Il
Il2rg			6.0	20.0	Il
Iqgap1				5.0
Irf1	7.0	8.0	6.0	5.0	Irf
Irf5				8.0	Irf
Irf7	7.0	8.0	6.0	5.0	Irf
Irf8				5.0	Irf
Irgm1	7.0	8.0	6.0	5.0	Irgm
Irgm2	7.0	8.0	6.0	5.0	Irgm
Irx2			6.0
Isg15	7.0	8.0	6.0	5.0	Isg
Isg20	7.0	8.0	6.0	8.0	Isg
Islr				5.0
Itgb2				8.0	Itgb
Itgb7				8.0	Itgb
Itm2b		8.0
Itpkb			6.0
Jun			26.0	23.0
Klf6				29.0
Klra2				8.0
Klrk1				8.0
Lamp2			6.0	5.0
Lap3				35.0
Laptm5		8.0	31.0	20.0
Lcn2				38.0
Lcp1		8.0		20.0
Lgals1				8.0	Lgals
Lgals3			57.0	29.0	Lgals
Lgals3bp	7.0	8.0	6.0	5.0	Lgals
Lgals8			6.0	5.0	Lgals
Lgals9	7.0	8.0	6.0	5.0	Lgals
Lgmn				20.0
Lhx9				23.0
Lilrb4b		35.0	30.0	8.0
Lrg1				38.0
Lsp1				8.0
Ly6a	7.0	8.0	6.0	5.0	Ly
Ly6c1				8.0	Ly
Ly6c2		35.0	30.0	8.0	Ly
Ly6e	7.0	8.0	6.0	5.0	Ly
Ly6i			30.0	8.0	Ly
Ly86				20.0	Ly
Lyz2		35.0	30.0	8.0
Maff			26.0	29.0
Malat1				55.0
Marchf5				5.0
Mcl1				5.0
Mdk				5.0
Mlkl				5.0
Mpeg1			31.0	20.0
Mrps6				29.0
Ms4a4b				8.0	Ms
Ms4a4c	7.0	53.0	6.0	8.0	Ms
Ms4a4d				38.0	Ms
Ms4a6b			6.0	8.0	Ms
Ms4a6c		53.0	30.0	8.0	Ms
Ms4a6d				8.0	Ms
Msn			6.0	8.0
Msr1				8.0
Msrb1				8.0
Mthfd2			26.0	23.0
Mvp				5.0
Mx1	7.0	8.0	6.0	5.0	Mx
Mx2		8.0	6.0	5.0	Mx
Mxd1				8.0
Myh9				5.0
Myl12a				5.0
Myof				5.0
Nampt			6.0	5.0
Ncf1			31.0	20.0	Ncf
Ncf2				8.0	Ncf
Neat1	7.0	8.0	6.0	5.0
Neurl3				8.0
Nfe2l2				5.0
Nfkbia			6.0	5.0
Nlrc5			6.0	5.0
Nme7				23.0
Nmi	7.0	8.0	6.0	5.0
Nod1				5.0
Nop58				23.0
Oas1a		8.0	6.0	5.0	Oas
Oas2	7.0	8.0	6.0	5.0	Oas
Oas3	7.0		6.0	8.0	Oas
Oasl1	7.0	8.0	6.0	5.0	Oasl
Oasl2	7.0		6.0	55.0	Oasl
Or2v1	7.0
Osmr			6.0	5.0
Parp10	7.0	8.0	6.0	5.0	Parp
Parp11			6.0	5.0	Parp
Parp12	7.0	8.0	6.0	35.0	Parp
Parp14	7.0	8.0	6.0	5.0	Parp
Parp3	7.0		6.0	5.0	Parp
Parp9	7.0	8.0	6.0	5.0	Parp
Pcgf5			6.0
Pdpn				5.0
Phf11b			6.0	8.0	Phf
Phf11d		8.0	6.0	5.0	Phf
Pik3ap1				20.0
Pim1				8.0
Pirb				8.0
Plaat3			6.0	5.0
Plac8		8.0	30.0	8.0
Plat				5.0
Plbd1				8.0
Pld4			31.0	20.0
Plek				20.0
Plin2			6.0	8.0
Plscr2			6.0	35.0
Pltp	7.0
Pnp			6.0	8.0
Pnpt1			6.0
Ppp1r15a				29.0
Prf1				90.0
Psmb10	7.0	8.0	6.0	5.0	Psmb
Psmb8	7.0	8.0	6.0	5.0	Psmb
Psmb9	7.0	8.0	6.0	5.0	Psmb
Psme1			6.0	5.0	Psme
Psme2		8.0			Psme
Pstpip1				8.0
Ptafr			30.0	8.0
Ptpn6			31.0	20.0
Ptprb				38.0
Ptprc		8.0	6.0	8.0
Pttg1			6.0
Pycard				5.0
Rapgef6				23.0
Rbms1				5.0
Resf1				5.0
Rhoc			6.0	5.0
Rigi		8.0	6.0	5.0
Rnf114			6.0	5.0	Rnf
Rnf135				5.0	Rnf
Rnf19b				5.0	Rnf
Rnf213	7.0	8.0	6.0	55.0	Rnf
Rnh1				8.0
Rpl35a				5.0
Rps20				5.0
Rrbp1			6.0	35.0
Rsad2	7.0	8.0	6.0	5.0
Rtp4	7.0	8.0	6.0	5.0
S100a11			6.0	5.0	S
S100a4				5.0	S
S100a6			6.0	5.0	S
S1pr3				5.0	S
Samd9l		8.0	6.0	5.0
Samhd1	7.0	8.0	6.0	8.0
Sat1			6.0	20.0
Sct	7.0
Sell			30.0	8.0
Selp				38.0
Serpina3f				8.0	Serpina
Serpina3g				8.0	Serpina
Serpina3n			6.0	5.0	Serpina
Serping1	7.0			5.0
Shox2				23.0
Slamf7				8.0
Slc11a1				20.0	Slc
Slc15a3				8.0	Slc
Slfn1			6.0	8.0	Slfn
Slfn2	7.0	8.0	6.0	8.0	Slfn
Slfn4		35.0	30.0	8.0	Slfn
Slfn5		8.0	6.0	8.0	Slfn
Slfn8	7.0	8.0	6.0	35.0	Slfn
Slfn9			6.0	5.0	Slfn
Snhg1			26.0	23.0	Snhg
Snhg12				23.0	Snhg
Snhg15				23.0	Snhg
Socs1				5.0	Socs
Socs3				8.0	Socs
Son				55.0
Sp100	7.0	8.0	6.0	8.0	Sp
Sp110	7.0	8.0	6.0	8.0	Sp
Sp140				8.0	Sp
Sqstm1				29.0
Srgn			6.0	8.0
Stat1	7.0		6.0	55.0	Stat
Stat2	7.0	8.0	6.0	55.0	Stat
Stat3				5.0	Stat
Stk40				29.0
T1LReoL1		44.0	26.0	23.0	T
T1LReoL2			26.0	23.0	T
T1LReoL3		44.0	26.0	23.0	T
T1LReoM1			26.0	23.0	T
T1LReoM2		44.0	26.0	23.0	T
T1LReoM3		44.0	26.0	23.0	T
T1LReoS2			26.0	23.0	T
T1LReoS3			26.0	23.0	T
T1LReoS4		44.0	26.0	23.0	T
T3DReoS1		44.0	26.0	23.0	T
Tagln2			6.0	5.0
Tap1	7.0	8.0	6.0	5.0	Tap
Tap2	7.0	8.0	6.0	5.0	Tap
Tapbp	7.0	8.0	6.0	5.0
Tapbpl			6.0	5.0
Tcirg1			6.0
Tent5a			6.0	5.0
Tgfbi			30.0	8.0
Tgm1				5.0	Tgm
Tgm2			6.0	8.0	Tgm
Tgtp1				5.0	Tgtp
Tgtp2	7.0	8.0	6.0	5.0	Tgtp
Themis2				8.0
Timp3				5.0
Tlr2		8.0			Tlr
Tlr3		8.0	6.0	35.0	Tlr
Tm4sf1				38.0
Tmbim6			6.0
Tmem106a				8.0	Tmem
Tmem140			6.0	5.0	Tmem
Tnfaip2				5.0
Tnfrsf12a			26.0	29.0	Tnfrsf
Tnfrsf1a				5.0	Tnfrsf
Tnfsf10	7.0		6.0	5.0
Tor1aip1			6.0	35.0	Tor
Tor1aip2			6.0	5.0	Tor
Tor3a	7.0	8.0	6.0	35.0	Tor
Trafd1		8.0	6.0	5.0
Trim12a		8.0	6.0	5.0	Trim
Trim25			6.0	5.0	Trim
Trim30a	7.0		6.0	5.0	Trim
Trim30b				8.0	Trim
Trim30d			6.0	35.0	Trim
Trim56			6.0	5.0	Trim
Tspo	7.0	8.0	6.0	5.0
Tubb6				5.0
Tyrobp			31.0	20.0
Uaca	7.0		6.0	5.0
Uba7	7.0	8.0	6.0	5.0
Ubc				5.0
Ubd				8.0
Ube2l6	7.0	8.0	6.0	5.0
Unc93b1				20.0
Usp18	7.0	8.0	6.0	35.0
Vamp8				5.0
Vav1				20.0
Vcam1			6.0	5.0
Vim			57.0	5.0
Vwf				38.0
Wfdc17				8.0
Xaf1		8.0	6.0	5.0
Xdh	7.0	35.0	30.0	8.0
Zbp1	7.0	8.0	6.0	5.0
Zc3hav1			6.0	5.0
Zfas1				29.0
Zfp36		35.0	6.0	8.0	Zfp
Zfp36l1				5.0	Zfp
Znfx1	7.0	8.0	6.0	5.0
